# Diverse cell junctions with unique molecular composition in tissues of a sponge (Porifera)

**DOI:** 10.1101/685875

**Authors:** Jennyfer M. Mitchell, Scott A. Nichols

**Affiliations:** Department of Biological Sciences, 2101 E. Wesley Ave. SGM 203, University of Denver, Denver, CO 80208; University of Colorado, Anschutz Medical Campus, 12801 E. 17th Ave. RC1S, 11501G, Aurora, CO 80045

## Abstract

The integrity and organization of animal tissues depends upon specialized protein complexes that mediate adhesion between cells with each other (cadherin-based adherens junctions), and with the extracellular matrix (integrin-based focal adhesions). Reconstructing how and when these cell junctions evolved is central to understanding early tissue evolution in animals. We examined focal adhesion protein homologs in tissues of the freshwater sponge, *Ephydatia muelleri* (phylum Porifera). We found that sponge homologs of focal adhesion proteins co-precipitate as a complex and localize to cell junctions in sponge tissues. These data support that the adhesion roles of these proteins evolved early, prior to the divergence of sponges and other animals. However, in contrast to the spatially partitioned distribution of cell junctions in epithelia of other animals, focal adhesion proteins were found to be co-distributed with the adherens junction protein Emβ-catenin in sponge tissues; both at certain cell-cell and cell-extracellular matrix (ECM) adhesions. Sponge adhesion structures were found to be unique in other ways, too. The basopinacoderm (substrate-attachment epithelium) lacks typical polarity in that cell-ECM adhesions form on both basal and apical surfaces, and compositionally unique cell junctions form at the interface between cells with spicules (siliceous skeletal elements) and between cells and environmental bacteria. These results clarify the diversity, distribution and molecular composition of cell junctions in tissues of *E. muelleri*, but raise new questions about their function and homology with cell junctions in other animals.
