## Supplemental File 3 for "Diverse cell junctions with unique molecular composition in tissues of a sponge (Porifera)"

### Sheet: Total_Spectrum_95_5_95_EmVIN1
Protein ID	IgG total spectrum counts	Vinculin total spectrum counts	Description
m.284417	2	1087	Vinculin
m.123867 [2]	180	198	Actin
m.180560 [2]	77	72	Heat Shock 70kDa
m.284024	80	72	Alpha-actinin
m.60302 [2]	66	66	Granulin
m.38153	41	40	ATP synthase subunit alpha
m.58131	42	38	60 kDa Heat shock, mitochondrial
m.51442	33	37	Heat shock protein 70
m.7147	39	37	Elongation Factor 1 alpha
m.7398	40	34	60S acidic ribosomal protein p2
m.284042	29	31	Alpha-actinin
m.7815	25	29	40S ribosomal protein S15
m.37691	31	29	major vault protein
m.39561	37	26	Heat shock protein 70 cognate 5
m.19164	18	24	60S ribosomal protein L28
m.283992	19	21	40S ribosomal protein S7
m.283931	25	19	Profilin
m.37463	11	18	Gelsolin 2
m.19407	12	18	Gelsolin 2
m.89165	18	18	Tubulin beta
m.6774	9	17	Talin 1-like IsoX2/X1
m.7731	9	17	Disulfite Isomerase-A thioredoxin protein
m.283944	11	17	60S ribosomal protein L23a
m.284017	12	17	Heat shock Protein HSP90-alpha
m.62098 [2]	13	16	Late histone H2B.L4
m.283932	22	16	Peptidyl-propyl cis-trans isomerase or cyclophilin A
m.37026	13	15	Adenylyl-cyclase associated(CAP1)
m.27751	0	14	60S acidic ribosomal protein p1
m.284027	12	14	myosin-2 essential light chain X1/X2 isoforms
m.283949	18	14	Nuclease-sensitive elementbinding protein 1
m.17680	9	13	Elongin-C
m.286028	12	13	Histone H2B7
m.284000	12	13	14-3-3 protein beta/alpha A (cadherin-binding)
m.70081	13	13	LCCL domain-containing protein (bacterial?)
m.284131	19	13	deferrochelatase/peroxidase YfeX
m.28839	4	12	Calreticulin
m.12878	16	12	Major vault protein isoform X2
m.125114 [3]	12	11	Ubiquitin
m.283995	12	11	ribosomal protein S18
m.284061	13	11	40S ribosomal protein S3
m.128006	5	10	V-type proton ATPase catalytic subunit A
m.93756	5	10	Filamin-C
m.284130	8	10	probable ABC1 transport protein (Fusarium oxysporium)
m.283964	9	10	14-3-3 protein zeta
m.43506	11	10	Histone H1-delta
m.283939	12	10	Calmodulin
m.284270	7	9	ATP synthase subunit delta, mitochondrial
m.28074	7	9	14-3-3 protein zeta
m.12483	8	9	Filamin-C
m.284432	8	9	Proteasome subunit alpha type-6
m.11311	9	9	Transitional ER ATPase
m.284205	10	9	V-type proton ATPase subunit G
m.9562	11	9	ribosomal protein L12
m.30952	11	9	Nuclear localization sequencebinding isoform X1/X3/protein gar2 isoform X2
m.17988	0	8	Voltage-dependent anionslective channel protein 2-
m.17204	15	8	dnaJ homolog subfamily B member 11
m.283946	3	7	40S ribosomal protein S2
m.9754	5	7	40S ribosomal protein S14
m.284104	6	7	F-Actin-capping protein subunit beta
m.25374	8	7	Cathepsin L1 (collagen and elastin protease)
m.12245	8	7	Elongation Factor 2
m.283970	11	7	S27a-ubiquitin
m.284049	17	7	Clathrin ligth chain A
m.36714	3	6	Septin-7 isoform X1/X2
m.284028	7	6	60S ribosomal protein L13
m.7088	9	6	60S ribosomal protein P0
m.41700	9	6	Catalase
m.137720	0	5	Heat shock cognate 70kDa or hypothetical pro t(Monosiga)
m.35708	3	5	Disulfite Isomerase-2-1(Thioredoxin)
m.284344	6	5	Disks large homolog 1 isoform
m.284483	7	5	RNA-binding protein 8A
m.283935	9	4	uncharacterized sponge LOC100634684
m.284934	9	3	Pyruvate dehydrogenase E1 component subunit beta, mitochondrial
