## Supplemental File 4 for "Diverse cell junctions with unique molecular composition in tissues of a sponge (Porifera)"

### Sheet: Sheet1
Protein ID	IgG total spectrum counts	Integrin total spectrum counts	Description
m.165272	6	519	Integrin-alpha 1
pooled	0	297	Integrin-beta 1/2/4
m.50542	0	291	PDE8B
m.254559	0	220	integrin-beta 1
m.98363	0	219	Myosin XVIIIa
m.40062	0	216	Ubiquitin C-terminal hydrolase 15
m.119224	0	177	E3 ubiquitin ligase
m.216307	0	158	hypothetical protein
m.29432	0	158	no hit
m.224283	0	154	nucleoprotein TPR
m.96746	0	154	leucine rich repeat serine/threonine-protein kinase 1
m.29662	0	126	protein flightless-1
m.4430	0	126	Ras GTPase-activating protein 1
m.61420	0	120	tRNA (guanine(26)-N(2))-dimethyltransferase isoform 1
m.28723	0	114	Lon protease homolog, mitochondrial
m.239082	0	113	receptor-type tyrosine-protein phosphatase alpha isoform X1
m.71483	0	105	low homology
m.75500	0	105	guanine nucleotide exchange factor VAV3 isoform X1
m.3562	0	96	prolyl 3-hydroxylase OGFOD1
m.181349	0	91	AMP deaminase 2
m.98008	0	87	tyrosine--tRNA ligase, cytoplasmic
m.34486	0	84	talin-2 (low homology)
m.7350	0	84	uncharacterized
m.175052	0	82	no hit
m.197840	0	82	ATPase family AAA domain-containing protein 2B
m.274805	0	78	low homology
m.37474	0	78	low homology
m.70412	0	77	kelch-like protein 20-like
m.78983	0	77	paired amphipathic helix protein Sin3a isoform X1
m.21030	0	76	Protein virilizer homolog
m.70476	0	75	Focal adhesion kinase
m.82929	0	75	Dual specificity YAK1-related kinase
m.43534	0	74	Rho GTPase-activating protein 24
m.49161	0	72	TATA-binding protein-associated factor 172
m.26596	0	70	low homology
m.9557	0	68	integrin beta 4
m.43781	0	67	kinesin-like protein KIF1B-like
m.60211	0	67	no hits
m.230736	0	66	Rab GTPase-activating protein 1
m.57190	0	66	Cullin-1
m.12750	0	65	WD repeat-containing protein 20
m.41332	0	62	integrin-alpha 3
m.72715	0	62	Oxysterol-binding protein-related protein 7-like
m.63474	0	61	low homology
m.100945	0	58	no hits
m.14352	0	58	vacuolar protein sorting-associated protein 53
m.19286	0	58	Transcription elongation factor SPT6
m.81459	0	58	Protein Daple
m.162264	0	57	hypothetical protein
m.17548	0	57	low homology
m.64613	0	55	no hits
m.11756	0	54	spliceosome RNA helicase DDX39B
m.286685	0	52	no hits
m.41188	0	51	histone deactylase 1 S
m.29258	0	50	structural maintenance of chromosomes protein 6
m.42174	0	50	no hits
m.54709	0	49	dedicator of cytokinesis protein 1
m.123476	0	48	phospholipase DDHD1
m.132039	0	47	cytoplasmic dynein heavy chain 1
m.22717	0	46	D-alanine-D-alanine ligase family protein-like
m.29902	0	46	Transmembrane protein KIAA1109
m.238986	0	45	no hits
m.284061	0	45	40S ribosomal protein S3
m.93058	0	45	low homology
m.48340	0	44	structural maintenance of chromosal protein 5
m.65296	0	44	maestro heat-like repeat containing family member-like
m.94131	0	44	Arachidonate 5-lipoxygenase
m.27295	0	43	ATP-binding cassette sub-family D
m.206708	0	42	no hits
m.22410	0	42	AFG3-like protein 2
m.284877	0	42	26S proteasome non-ATPase regulatory subunit 12
m.210595	0	41	no hits
m.11666	0	40	elongation factor 1-gamma
m.89110	0	40	O-GlcNAcase
m.225049	0	38	no hits
m.240800	0	38	low homology
m.283877	0	38	E3 ubiquitin ligase
m.157351	0	37	E3 ubiquitin ligase TRIM1-like
m.178446	0	37	hypothetical protein
m.118231	0	36	structural maintenance of chromosal protein 1
m.239686	0	36	FYVE, RhoGEF and PH domain-containing protein 6-like
m.285140	0	36	SLIT-ROBO Rho GTPase-activating protein 3
m.12114	0	35	protein NOXP20-like
m.75806	0	34	uncharacterized
m.115460	0	33	Rho GTPase-activating protein 29
m.130173	0	33	structural maintenance of chromosal protein 1
m.15096	0	33	low homology
m.26305	0	33	Probablye ATP-dependent RNA helicase DDX17
m.84485	0	33	TATA element modulatory factor
m.28901	0	32	DNA polymerase alpha catalytic subunit
m.36414	0	32	hypothetical protein
m.52510	0	32	probable serine/threonine kinase
m.116392	0	31	kinesin family member 13
m.13045	0	31	TBC1 domain family member 5
m.158574	0	31	no hits
m.79292	0	31	Engulfment and cell motility protein 1
m.26152	0	30	coiled-coil domain-containing protein 93
m.284757	0	30	Eukaryotic translation initiation factor 3 subunit A
m.38220	0	30	serine/threonine protein kinase
m.68620	0	30	Rho-associated protein kinase 2
m.18113	0	29	protein kinase
m.284460	0	29	26S proteasome non-ATPase regulatory subunit 7
m.284778	0	29	3-hydroxybutyrate dehydrogenase type 2 isoform 1
m.42167	0	29	26S proteasome non-ATPase regulatory subunit 4
m.54631	0	29	hypothetical protein
m.145775	0	28	low homology
m.51180	0	28	Nipped-B-like protein
m.66989	0	28	lisH domain-containing protein ARMC9
m.8588	0	28	Mitochondrial import receptor subunit TOM70
m.149076	0	27	ATP-binding cassette sub-family F member 3
m.171813	0	27	collagen triple helix repeat-containing protein 1
m.194460	0	27	helicase with zinc-finger domain 2-like
m.196886	0	27	leucine-rich repeat and calponin homology domain-containing protein 1-like
m.285215	0	27	no hits
m.13612	0	26	band 4.1-like protein 2 isoform X1
m.285836	0	26	WD repeat-containing protein 48 isoform X2
m.38543	0	26	26S proteasome non-ATPase regulatory subunit 3
m.10608	0	25	small G protein signaling modulator 1-like
m.14891	0	25	nuclear pore membrane glycoprotein 210
m.284498	0	25	integrin-alpha 2
m.29443	0	25	uncharacterized
m.33575	0	25	E3 ubiquitin-protein ligase SHPRH-like isoform X4
m.4320	0	25	GRIP1-associated protein 1-like
m.99873	0	25	POTE ankyrin domain family member J-like
m.101239	0	24	ankyrin repeat and KH domain-containing protein mask-like
m.152738	0	24	protein diaphanous homolog 1-like
m.152746	0	24	enhancer of mRNA-decapping protien 4-like
m.18535	0	24	protein virilizer homolog
m.3497	0	24	WD-repeat-containing protein 11-like isoform X1
m.46344	0	24	metastasis-associated protein MTA3-like isoform X1
m.50759	0	24	ecto-NOX disulfide-thiol exchanger 1-like isoform X1
m.51893	0	24	26S protease regulatory subunit 6B-like
m.66983	0	23	lisH domain-containing protein ARMC9
m.9816	0	23	myoferlin-like isoform X2
m.17204	0	22	dnaJ homolog subfamily B member 11-like
m.19060	0	22	E3 ubiquitin-protein ligase UHRF1
m.20967	0	22	serine/threonine protein phosphatase 4 regulatory subunit 3-like
m.109797	0	21	no hits
m.158565	0	21	low homology
m.236096	0	21	low homology
m.35785	0	21	protein tyrosine kinase
m.51360	0	21	uncharacterized
m.12191	0	20	protein ROP isoform X1
m.131073	0	20	cleavage and polyadenylation specificity factor subunit 1 isoform x1
m.133102	0	20	transcriptional-regulating factor 1
m.3944	0	20	coiled-coil domain-containing protein22 homolog isoform X1
m.56203	0	20	no hits
m.6349	0	20	26S protease regulatory subunit 6-like
m.90497	0	20	Alpha-aminoadipic semialdehyde dehydrogenase
m.112917	0	19	angiogenic factor with G patch and FHA domains 1-like
m.157418	0	19	tetratricopeptide repeat protein 7B-like
m.189715	0	19	tubulin-alpha-3 chain
m.2412	0	19	hepatocyte growth factor-regulated tyrosine kinase substrate-like
m.3636	0	19	host cell factor-1 like
m.4023	0	19	protein FAM91A1
m.49700	0	19	AP-3 complex subunit beta-2-like
m.58498	0	19	myotubularin-related protein 5-like
m.69605	0	19	filamin-C-like
m.8337	0	19	no hits
m.28480	0	18	26S protease regulatory subunit 8-like
m.204866	0	17	Chain A, ankyrin repeats
m.26887	0	17	ankyrin repeat domain-containing protein 17-like
m.77823	0	17	pre-mRNA-processing factor 40 homolog B-like
m.102744	0	16	chromosome transmission fidelity protein 18 homolog
m.11003	0	16	TPR and ankyrin repeat-containing protein-like
m.15940	0	16	serine/threonine-protein phosphatase 6 regulatory subunit 3-like
m.167482	0	16	liprin-alpha-2-like
m.284031	0	15	guanine nucleotide-binding protein subunit beta-2-like 1
m.284706	0	15	AP-3 complex subunit delta-1-like isoform X3
m.53261	0	15	MAP kinase 7-like
m.57818	0	15	mitochondrial import receptor subunit TOM70
m.65280	0	15	DNA polymerase subunit B
m.78417	0	15	low homology
m.139499	0	14	uncharacterized
m.227551	0	14	phosphatidylinositol 4-kinase alpha-like
m.285858	0	14	pre-mRNA-processing factor 6-like
m.36901	0	14	dynactin subunit 1
m.25928	0	13	no hits
m.284919	0	13	Arginine--tRNA ligase, cytoplasmic
m.12766	0	12	apoptosis-inducing factor 1
m.19636	0	12	disks large
m.220570	0	12	DNA (cytosine-5-)-methyltransferase
m.40496	0	12	TNF alpha-induced protein 3
m.284789	5	50	Eukaryotic translation initiation factor 3 subunit C
m.26799	5	21	Serine/threonine protein kinase TNN13K
m.6105	6	153	DOCK7
m.284840	6	23
m.284344	7	106
m.208794	7	103
m.254687	7	48
m.29279	7	43
m.48047	8	204
m.89284	10	24
m.7147	11	138
m.285021	11	21
m.232704	11	19
m.6888	11	19
m.186216	13	34
m.21639	13	0
m.22489 (+1)	14	0
m.58131	14	0
m.285091	15	39
m.59212	15	35
m.6534	15	0
m.41443	16	34
m.8467	16	0
m.128006	17	26
m.5293	17	18
m.283940	19	42
m.218858	21	42
m.38531	24	102
m.63699	24	46
m.284058	24	36
m.48494	25	321
m.93756	25	55
m.16745	25	26
m.218539	27	379
m.63165	27	24
m.69942	27	0
m.29973	30	55
m.123867	30	33
m.28613	30	6
m.124105	31	334
m.239985	31	35
m.270463	32	40
m.28147	33	50
m.165161	35	8
m.27096	37	28
m.193601	38	113
m.19251	38	9
m.39561	39	32
m.109814	41	49
m.57502	42	38
m.284156	47	52
m.51442	65	188
m.284287	69	21
m.284017	71	107
m.180560	73	143
m.91311	74	153
m.284042	75	117
m.12878	78	49
m.11311	89	0
m.6774	98	178
m.37691	114	81
