## Supplemental File 5 for "Diverse cell junctions with unique molecular composition in tissues of a sponge (Porifera)"

### Sheet: CoIP_EmFAK_gel02162018
Protein ID	IgG total spectrum counts	FAK total spectrum counts	Description
m.70476 [2]	0	159	FAK
m.13533	0	96	Importin subunit Beta
m.74502 [2]	0	81	Golgin or Myosin2-heavy chain
m.42889	0	69	TF SPT20
m.31978	0	40	Collagen
m.37691	16	21	Major vault protein
m.12878	11	13	Major vault protein
m.28613	0	35	Huntingtin-interacting protein
m.12483	14	28	Filamin-C
m.25720	0	21	DNA-topoisomerase, mitochondrial
m.54103	0	22	Serine/threonine-protein kinase TBK1
m.284017	0	10	Heat shock protein
m.218539	0	7	SpoVK, TIP49 superfamily. Possible Factin-capping?ATPase?
m.284042	0	7	alpha-actinin
m.4150	0	9	uncharacterized,SAM/CABIT supefamily
m.132212	0	5	uncharacterized sponge
m.8467	0	8	cGMP-dependent kinase
m.285140	0	11	SLIT-ROBO Rho GTPase
m.14833	0	10	Phosphotidylinositol 3,4,5-triphosphate 5-phosphatase 2
m.29973	0	10	Lamin (L or A)
m.59212	0	9	Serine/threonie-phosphatase 6 regulatory ankyrin repeat subunit A
m.16245	0	6	Nuclear pore complex Nup133
m.48494	0	5	26S proteasome non-ATP regulatory subunit-2
m.123612	0	7	uncharacterized sponge
